# Building a learnable universal coordinate system for single-cell atlas with a joint-VAE model

**DOI:** 10.1101/2021.09.09.459281

**Authors:** Haoxiang Gao, Kui Hua, Lei Wei, Xinze Wu, Sijie Chen, Qijin Yin, Rui Jiang, Xuegong Zhang

## Abstract

A universal coordinate system that can ensemble the huge number of cells and capture their heterogeneities is of vital importance for constructing large-scale cell atlases as references for future molecular and cellular studies. Studies have shown that cells in complex organs exhibit multifaceted heterogeneities in their transcriptomic features at multiple resolutions. This nature of complexity makes it hard to design a fixed coordinate system through a combination of known features. It is desirable to build a learnable universal coordinate model that can capture major heterogeneities and serve as a controlled generative model for data argumentation. We developed UniCoord, a specially tuned joint-VAE model to represent single-cell transcriptomic data in a lower-dimensional latent space with high interpretability. Each latent dimension can represent either discrete or continuous feature, and either supervised by prior knowledge or unsupervised. The original transcriptomic profiles can be regenerated from the latent dimensions. The latent dimensions can be easily reconfigured to generate transcriptomic profiles of pseudo cells with desired properties. UniCoord can also be used as a pre-trained model to analyze new data with unseen cell types and thus can serve as a feasible framework for cell annotation and comparison. UniCoord provides a prototype for a learnable universal coordinate framework to enable better analysis and generation of cells with highly orchestrated functions and heterogeneities.
