## Supplementary material for "Building a learnable universal coordinate system for single-cell atlas with a joint-VAE model": Table S1

### Sheet: Sheet1
BP features	number of genes contained
axon guidance	280
B cell receptor signaling pathway	153
cellular response to light stimulus	136
chemical synaptic transmission, postsynaptic	176
collagen fibril organization	106
connective tissue development	251
cysteine-type endopeptidase inhibitor activity	56
cytoplasmic translation	151
detection of abiotic stimulus	147
digestion	144
ensheathment of neurons	135
extracellular matrix organization	418
eye morphogenesis	150
keratinization	227
membrane assembly	202
muscle cell development	171
muscle system process	437
neural retina development	70
peptide cross-linking	102
phagocytosis, recognition	154
phototransduction	58
porphyrin-containing compound metabolic process	53
positive regulation of cell killing	72
positive regulation of interferon-gamma production	72
presynaptic endocytosis	64
protein activation cascade	229
regulation of B cell proliferation	63
regulation of extent of cell growth	110
regulation of ion transmembrane transporter activity	265
response to fungus	58
